# Neo-sex chromosomes, genetic diversity and demographic history in the Critically Endangered Raso lark

**DOI:** 10.1101/617563

**Authors:** Elisa Dierickx, Simon Sin, Pieter van Veelen, M. de L. Brooke, Yang Liu, Scott Edwards, Simon Martin

## Abstract

Small effective population sizes could expose island species to inbreeding and loss of genetic variation. Here we investigate factors shaping genetic diversity in the Raso lark, which has been restricted to a single islet for ~500 years, with a population size of a few hundred. We assembled a reference genome for the related Eurasian skylark and then assessed diversity and demographic history using RAD-seq data (75 samples from Raso larks and two related mainland species). We first identify broad tracts of suppressed recombination in females, indicating enlarged neo-sex chromosomes. It is plausible that these regions might inadvertently and temporarily preserve pre-existing allelic variation in females that would otherwise be lost through genetic drift. We then show that genetic diversity across autosomes in the Raso lark is lower than in its mainland relatives, but inconsistent with long-term persistence at its current population size. Finally, we find that genetic signatures of the recent population contraction are overshadowed by an ancient expansion and persistence of a very large population until the human settlement of Cape Verde. Our findings show how genome-wide approaches to study endangered species can help avoid confounding effects of genome architecture on diversity estimates, and how present day diversity can be shaped by ancient demographic events.
