## Supplementary material for "Neo-sex chromosomes, genetic diversity and demographic history in the Critically Endangered Raso lark": Table S2

### Sheet: Table S2
Sample number (analyses)	Sample number (on tube)	Species	Sex	Collection date	Country	Site	Type	Provenance	RAD-seq reads total	RAD-seq reads mapped (%)	Mean RAD-seq depth	Sites ≥5x (millions)
0	Harvard MCZ 349891	Alauda arvensis	male	2012-06-14	Mongolia	Hustai National Park	muscle	Harvard MCZ	-	-	-	-
2	13	Alauda arvensis	unknown	2014-06-11	Netherlands	Aekingerzand	red blood cells	P. van Veelen	2134452	88.7767	2.23858	6.13284
3	2	Alauda arvensis	unknown	2013-05-17	Netherlands	Aekingerzand	red blood cells	P. van Veelen	6795006	89.5191	4.39765	42.6774
5	18.1	Alauda razae	male	unknown	Cape Verde	Raso	blood	M. Brooke	3281616	90.5121	2.8816	15.1689
7	32.1	Alauda razae	female	unknown	Cape Verde	Raso	blood	M. Brooke	4471827	88.9359	3.49382	24.8148
8	3	Alauda arvensis	unknown	2014-05-23	Netherlands	Aekingerzand	red blood cells	P. van Veelen	5463721	88.092	3.7738	31.1964
9	7	Alauda arvensis	unknown	2014-06-20	Netherlands	Aekingerzand	red blood cells	P. van Veelen	6690384	89.0603	4.35774	41.4401
10	4	Alauda arvensis	unknown	2014-05-21	Netherlands	Aekingerzand	red blood cells	P. van Veelen	6463661	89.6023	4.32879	40.4353
11	12	Alauda arvensis	unknown	2014-06-13	Netherlands	Aekingerzand	red blood cells	P. van Veelen	2095169	89.3744	2.21253	5.82098
13	17.1	Alauda razae	female	unknown	Cape Verde	Raso	blood	M. Brooke	10083068	89.4819	6.92212	65.7108
15	38.1	Alauda razae	female	unknown	Cape Verde	Raso	blood	M. Brooke	5543652	88.3228	4.03912	33.5718
17	25.1	Alauda razae	female	unknown	Cape Verde	Raso	blood	M. Brooke	4940628	89.2141	3.60534	28.2954
18	1	Alauda arvensis	unknown	2013-05-16	Netherlands	Aekingerzand	red blood cells	P. van Veelen	4343867	88.2902	3.20833	21.5676
19	15	Alauda arvensis	unknown	2014-06-20	Netherlands	Aekingerzand	red blood cells	P. van Veelen	3269585	89.1337	2.62146	12.5306
21	31.1	Alauda razae	female	unknown	Cape Verde	Raso	blood	M. Brooke	7318203	89.0122	4.8948	48.2017
22	23.1	Alauda razae	male	unknown	Cape Verde	Raso	blood	M. Brooke	2598236	90.1175	2.47154	8.88429
23	24.1	Alauda razae	female	unknown	Cape Verde	Raso	blood	M. Brooke	4533031	88.2027	3.31945	23.4343
24	33.1	Alauda razae	male	unknown	Cape Verde	Raso	blood	M. Brooke	8529144	87.7618	5.54943	57.1467
25	37.1	Alauda razae	female	unknown	Cape Verde	Raso	blood	M. Brooke	3423786	88.9916	2.90433	15.3866
26	34.1	Alauda razae	male	unknown	Cape Verde	Raso	blood	M. Brooke	5804174	88.6994	4.39189	36.675
27	21.1	Alauda razae	female	unknown	Cape Verde	Raso	blood	M. Brooke	2679758	88.6161	2.40918	8.39799
30	40.1	Alauda razae	female	unknown	Cape Verde	Raso	blood	M. Brooke	5809248	88.8401	4.05118	35.1538
31	14	Alauda arvensis	unknown	2014-06-11	Netherlands	Aekingerzand	red blood cells	P. van Veelen	9951374	88.2073	5.89963	65.2517
32	9	Alauda arvensis	unknown	2014-09-16	Netherlands	Aekingerzand	red blood cells	P. van Veelen	1972522	89.3553	2.05047	4.11483
33	SYSb1479	Alauda gulgula	male	2005-12-06	China/Taiwan	Taichung	muscle	Y. Liu	2710471	88.595	2.2322	6.34038
34	SYSb1490	Alauda gulgula	unknown	2002-01-29	China/Taiwan	Hualian	muscle	Y. Liu	2614694	87.705	2.2183	6.06429
35	SYSb1486	Alauda gulgula	male	2019-08-06	China/Taiwan	Taipei	muscle	Y. Liu	2151343	88.3812	1.98365	3.42978
36	SYSb1485	Alauda gulgula	male	2007-05-03	China/Taiwan	Taichung	muscle	Y. Liu	2989193	88.6606	2.40327	8.34979
37	SYSb1488	Alauda gulgula	male	2002-05-14	China/Taiwan	Taichung	muscle	Y. Liu	2673071	89.2136	2.27639	6.77948
39	SYSb1480	Alauda gulgula	unknown	2007-10-23	China/Taiwan	Taichung	muscle	Y. Liu	2026899	88.5669	1.99364	3.38903
40	TT95674	Alauda razae	female	2014-11-15	Cape Verde	Raso	blood	M. Brooke	2067975	88.0312	2.05178	3.92613
42	CL2	Galerida cristata	female	2007-05-27	Saudi Arabia	Taif	red blood cells	N. Horrocks	3079292	82.3433	2.50695	9.55528
43	SYSb1477	Alauda gulgula	male	2002-05-24	China/Taiwan	Taichung	muscle	Y. Liu	3054119	88.0159	2.44962	8.88595
44	SYSb000790	Alauda arvensis	male	1994-05-23	Russia (W)	Moscovskaya Oblast	muscle	Y. Liu	3359612	87.4791	2.51703	10.5186
45	SYSb000792	Alauda arvensis	female	1994-05-22	Russia (W)	Moscovskaya Oblast	muscle	Y. Liu	3266348	88.4018	2.54675	11.1304
46	TT95680	Alauda razae	female	2014-11-19	Cape Verde	Raso	blood	M. Brooke	2231592	87.9707	2.14555	4.83653
47	CL1	Galerida cristata	female	2007-05-27	Saudi Arabia	Taif	red blood cells	N. Horrocks	2682752	81.987	2.33497	7.04654
50	SYSb000791	Alauda arvensis	female	1994-05-22	Russia (W)	Moscovskaya Oblast	muscle	Y. Liu	2905670	80.1146	2.18187	5.9699
51	CL4	Galerida cristata	female	2007-05-28	Saudi Arabia	Taif	red blood cells	N. Horrocks	1845359	81.8108	1.82446	1.97188
53	SYSb1478	Alauda gulgula	unknown	2001-06-28	China/Taiwan	Hualian	muscle	Y. Liu	3134235	86.1184	2.62169	10.253
54	SYSb1481	Alauda gulgula	male	2007-11-26	China/Taiwan	Taichung	muscle	Y. Liu	3777594	85.5219	2.8878	14.7509
55	SYSb1476	Alauda gulgula	male	2007-11-26	China/Taiwan	Taichung	muscle	Y. Liu	2889980	84.8636	2.51709	8.71534
57	SYSb000795	Alauda arvensis	male	1994-06-21	Russia (W)	Sverdlovskaya Oblast	muscle	Y. Liu	1645285	86.1191	1.71717	1.44879
58	SYSb1482	Alauda gulgula	male	2005-12-06	China/Taiwan	Taichung	muscle	Y. Liu	3322946	86.513	2.57444	10.7427
59	SYSb000793	Alauda arvensis	male	1994-05-23	Russia (W)	Moscovskaya Oblast	muscle	Y. Liu	1269894	88.0188	1.56028	0.684496
60	SYSb000798	Alauda arvensis	female	1994-06-21	Russia (W)	Sverdlovskaya Oblast	muscle	Y. Liu	1173599	87.1872	1.54282	0.596019
61	SYSb000797	Alauda arvensis	male	1994-06-21	Russia (W)	Sverdlovskaya Oblast	muscle	Y. Liu	1335747	89.0495	1.63246	0.954922
63	SYSb000800	Alauda arvensis	male	1994-06-21	Russia (W)	Sverdlovskaya Oblast	muscle	Y. Liu	1261107	86.1705	1.57452	0.704801
64	SYSb000794	Alauda arvensis	male	1994-06-04	Russia (W)	Kurskaya Oblast	muscle	Y. Liu	1886174	87.6643	1.84192	2.30446
65	SVD2472	Alauda arvensis	female	2001-07-28	Russia (E)	Primorskiy Kray, Spasskiy Rayon, Gayvoron	muscle	Y. Liu	2691198	88.0405	2.26616	6.92309
66	AWH184	Alauda arvensis	male	2002-07-15	Russia	Ulan-Ude	muscle	Y. Liu	3646683	89.5719	2.74841	14.5464
67	unknown	Alauda razae	unknown	unknown	Cape Verde	Raso	blood	M. Brooke	2985518	87.9181	2.45597	8.9362
69	SYSb2937	Alauda gulgula	male	?/07/11	China	Qinghai	blood	Y. Liu	3422008	89.6638	2.64217	12.4326
70	70666	Alauda razae	female	2007-11-16	Cape Verde	Raso	blood	M. Brooke	2524289	87.8674	2.29224	6.66143
72	70643	Alauda razae	male	2006-11-14	Cape Verde	Raso	blood	M. Brooke	3189976	88.9969	2.65405	11.585
73	70664	Alauda razae	male	2007-11-14	Cape Verde	Raso	blood	M. Brooke	4233923	89.2718	3.20683	20.5327
74	646	Alauda gulgula	female	2008-07-17	China	Qinghai	DNA	Y. Liu	4102543	88.8791	2.9438	17.9057
75	JMB1217	Alauda arvensis	male	1992-08-03	Russia (E)	Magadanskaya Oblast	muscle	Y. Liu	3756204	86.2901	2.72063	14.0026
76	double yellow	Alauda razae	male	2008-12-08	Cape Verde	Raso	blood	M. Brooke	3348551	89.1141	2.71197	12.6808
77	70610	Alauda razae	male	2005-12-12	Cape Verde	Raso	blood	M. Brooke	2594429	88.7366	2.37132	7.53637
78	27957	Alauda razae	male	2008-12-06	Cape Verde	Raso	blood	M. Brooke	3353696	88.8663	2.72364	12.6759
80	70659	Alauda razae	male	2007-11-13	Cape Verde	Raso	blood	M. Brooke	2199320	88.4746	2.12621	4.57247
81	70657	Alauda razae	female	2007-11-12	Cape Verde	Raso	blood	M. Brooke	2105845	88.0097	2.10199	4.45504
82	JMB1163	Alauda arvensis	female	1992-07-25	Russia (E)	Kamchatka, Oktyabr'skiy	muscle	Y. Liu	1736960	85.9807	1.83586	2.42216
83	589	Alauda gulgula	unknown	2002-08-20	China	Qinghai	DNA	Y. Liu	5860751	87.9264	3.76958	32.5665
84	SVD527	Alauda arvensis	female	1994-06-10	Russia (E)	Irkutskaya Oblast	muscle	Y. Liu	2136919	86.9635	2.02927	4.32055
85	SAR6386	Alauda arvensis	male	1993-06-15	Russia (E)	Nizhnetambovskoye	muscle	Y. Liu	1966100	85.6617	1.95639	3.3713
87	China2	Alauda gulgula	unknown	summer	China	Qinghai	muscle	Y. Liu	1469529	87.4752	1.79291	1.96521
88	CSW5819	Alauda arvensis	female	1998-05-17	Mongolia	Choibalsan	muscle	Y. Liu	1869196	86.5599	1.94687	3.33509
89	70663	Alauda razae	female	2007-11-14	Cape Verde	Raso	blood	M. Brooke	3502508	88.1199	2.87223	14.5883
90	BKS3905	Alauda arvensis	female	1997-05-22	Mongolia	Töv Aymag	muscle	Y. Liu	3903686	86.1673	2.84991	15.8633
91	CL6	Galerida cristata	male	2007-12-04	Saudi Arabia	Mahazat as-Sayd	red blood cells	N. Horrocks	3374661	83.3065	2.78247	12.9767
92	KIL74	Alauda arvensis	male	2003-06-15	Russia (E)	Sakhalinskaya Oblast	muscle	Y. Liu	2196209	88.1166	2.09034	4.76369
93	CL9	Galerida cristata	male	2007-12-12	Saudi Arabia	Mahazat as-Sayd	red blood cells	N. Horrocks	3080486	82.1193	2.68232	11.2576
94	83364	Alauda razae	male	2010-11-11	Cape Verde	Raso	blood	M. Brooke	2507691	88.3114	2.36203	7.32966
96	BKS1065	Alauda arvensis	female	1993-07-15	Russia (E)	Sakhalinskaya Oblast	muscle	Y. Liu	3561520	87.412	2.73736	13.8555
